# Multi-omic brain and behavioral correlates of cell-free fetal DNA methylation in macaque maternal obesity models

**DOI:** 10.1101/2021.08.27.457952

**Authors:** Benjamin I. Laufer, Yu Hasegawa, Zhichao Zhang, Casey E. Hogrefe, Laura A. Del Rosso, Lori Haapanan, Hyeyeon Hwang, Melissa D. Bauman, Judy A. Van de Water, Ameer Y. Taha, Carolyn M. Slupsky, Mari S. Golub, John P. Capitanio, Catherine A. VandeVoort, Cheryl K. Walker, Janine M. LaSalle

## Abstract

Maternal obesity during pregnancy is associated with neurodevelopmental disorder (NDD) risk. We utilized integrative multi-omics to examine maternal obesity effects on offspring neurodevelopment in rhesus macaques by comparison to lean controls and two interventions. Differentially methylated regions (DMRs) from longitudinal maternal blood-derived cell-free fetal DNA (cffDNA) significantly overlapped with DMRs from infant brain. The DMRs were enriched for neurodevelopmental functions, methylation-sensitive developmental transcription factor motifs, and human NDD DMRs identified from brain and placenta. Brain and cffDNA methylation levels from a large region overlapping *mir-663* correlated with maternal obesity, metabolic and immune markers, and infant behavior. A *DUX4* hippocampal co-methylation network correlated with maternal obesity, infant behavior, infant hippocampal lipidomic and metabolomic profiles, and maternal blood measurements of *DUX4* cffDNA methylation, cytokines, and metabolites. Ultimately, maternal obesity altered infant brain and behavior, and these differences were detectable in pregnancy through integrative analyses of cffDNA methylation with immune and metabolic biomarkers.
