## Supplementary Table 2 for "Multi-omic brain and behavioral correlates of cell-free fetal DNA methylation in macaque maternal obesity models"

### Sheet: Sheet 1
Source	Term	Gene Ontology	-log10.q-value	FWER
cffDNA	anatomical structure morphogenesis	Biological Process	25.8483	0
cffDNA	nervous system development	Biological Process	21.5012	0
cffDNA	anatomical structure development	Biological Process	21.0768	0
cffDNA	plasma membrane bounded cell projection organization	Biological Process	19.2205	0.02
cffDNA	cell adhesion	Biological Process	18.9544	0.02
cffDNA	movement of cell or subcellular component	Biological Process	18.3127	0.03
cffDNA	multicellular organismal process	Biological Process	15.9092	0.19
cffDNA	locomotion	Biological Process	13.7033	0.62
cffDNA	cell junction organization	Biological Process	13.4345	0.64
cffDNA	trans-synaptic signaling	Biological Process	11.0607	0.89
cffDNA	cell motility	Biological Process	10.3748	0.97
cffDNA	actin filament-based process	Biological Process	8.75601	1
cffDNA	regulation of cell communication	Biological Process	7.65554	1
cffDNA	regulation of biological quality	Biological Process	5.72709	1
cffDNA	regulation of GTPase activity	Biological Process	4.97484	1
cffDNA	glutamate receptor signaling pathway	Biological Process	4.66858	1
cffDNA	regulation of response to stimulus	Biological Process	4.03129	1
cffDNA	cellular response to endogenous stimulus	Biological Process	2.42106	1
cffDNA	sensory perception of mechanical stimulus	Biological Process	2.33296	1
cffDNA	behavior	Biological Process	2.00865	1
cffDNA	cell projection	Cellular Component	32.0599	0.17
cffDNA	plasma membrane	Cellular Component	29.9249	0.3
cffDNA	cell junction	Cellular Component	28.1978	0.46
cffDNA	plasma membrane region	Cellular Component	19.0936	0.99
cffDNA	intrinsic component of plasma membrane	Cellular Component	17.0078	1
cffDNA	dendritic tree	Cellular Component	14.601	1
cffDNA	receptor complex	Cellular Component	8.68203	1
cffDNA	extracellular matrix	Cellular Component	6.7884	1
cffDNA	cell body	Cellular Component	4.81382	1
cffDNA	cytoskeleton	Cellular Component	4.25012	1
cffDNA	cell leading edge	Cellular Component	3.73052	1
cffDNA	apical part of cell	Cellular Component	3.46919	1
cffDNA	cell surface	Cellular Component	3.2723	1
cffDNA	vesicle	Cellular Component	2.70513	1
cffDNA	endomembrane system	Cellular Component	2.0535	1
cffDNA	extrinsic component of plasma membrane	Cellular Component	1.61721	1
cffDNA	anion binding	Molecular Function	10.7258	0.12
cffDNA	cytoskeletal protein binding	Molecular Function	7.93573	0.67
cffDNA	gated channel activity	Molecular Function	7.7717	0.7
cffDNA	GTPase activator activity	Molecular Function	4.74663	1
cffDNA	carbohydrate derivative binding	Molecular Function	4.34675	1
cffDNA	extracellular matrix structural constituent	Molecular Function	4.1023	1
cffDNA	transmembrane receptor protein kinase activity	Molecular Function	2.91728	1
cffDNA	GTPase binding	Molecular Function	2.40842	1
cffDNA	small molecule binding	Molecular Function	2.3058	1
cffDNA	calmodulin binding	Molecular Function	2.18772	1
cffDNA	phospholipid binding	Molecular Function	1.97686	1
cffDNA	protein-containing complex binding	Molecular Function	1.63225	1
cffDNA	drug binding	Molecular Function	1.56737	1
Brain	nervous system development	Biological Process	23.6357	0.01
Brain	plasma membrane bounded cell projection organization	Biological Process	19.4583	0.06
Brain	cell junction organization	Biological Process	18.4003	0.13
Brain	cell morphogenesis	Biological Process	17.1215	0.25
Brain	synaptic signaling	Biological Process	15.1588	0.53
Brain	anatomical structure development	Biological Process	14.2005	0.64
Brain	enzyme linked receptor protein signaling pathway	Biological Process	13.3332	0.8
Brain	regulation of neuron differentiation	Biological Process	13.1261	0.81
Brain	regulation of signaling	Biological Process	12.1169	0.91
Brain	regulation of neurogenesis	Biological Process	10.9357	0.97
Brain	movement of cell or subcellular component	Biological Process	10.8707	0.97
Brain	localization	Biological Process	10.4552	0.99
Brain	cell adhesion	Biological Process	10.1758	0.99
Brain	locomotion	Biological Process	8.6439	1
Brain	regulation of biological quality	Biological Process	8.21822	1
Brain	actin filament-based process	Biological Process	7.91818	1
Brain	regulation of response to stimulus	Biological Process	5.97558	1
Brain	developmental cell growth	Biological Process	5.65523	1
Brain	positive regulation of catalytic activity	Biological Process	4.90936	1
Brain	positive regulation of cellular process	Biological Process	3.78401	1
Brain	behavior	Biological Process	3.32216	1
Brain	cellular response to endogenous stimulus	Biological Process	2.8154	1
Brain	establishment or maintenance of cell polarity	Biological Process	2.19359	1
Brain	protein phosphorylation	Biological Process	2.19353	1
Brain	protein localization to cell junction	Biological Process	1.92173	1
Brain	response to growth factor	Biological Process	1.68718	1
Brain	epithelium migration	Biological Process	1.44286	1
Brain	cell junction	Cellular Component	33.8329	0
Brain	cell projection	Cellular Component	25.4869	0.18
Brain	cell periphery	Cellular Component	24.6432	0.26
Brain	plasma membrane region	Cellular Component	19.9071	0.87
Brain	membrane	Cellular Component	14.5565	0.99
Brain	somatodendritic compartment	Cellular Component	12.3267	1
Brain	cytoplasm	Cellular Component	10.9638	1
Brain	cell leading edge	Cellular Component	9.48589	1
Brain	receptor complex	Cellular Component	6.46581	1
Brain	Golgi apparatus	Cellular Component	5.53003	1
Brain	perinuclear region of cytoplasm	Cellular Component	5.19288	1
Brain	cytoskeleton	Cellular Component	4.89412	1
Brain	membrane microdomain	Cellular Component	4.5856	1
Brain	vesicle	Cellular Component	4.33304	1
Brain	cell body	Cellular Component	4.03116	1
Brain	site of polarized growth	Cellular Component	4.03002	1
Brain	cell cortex	Cellular Component	2.67045	1
Brain	cytoplasmic side of plasma membrane	Cellular Component	2.04861	1
Brain	apical part of cell	Cellular Component	1.42193	1
Brain	cytoskeletal protein binding	Molecular Function	13.8834	0.06
Brain	anion binding	Molecular Function	11.7741	0.32
Brain	kinase activity	Molecular Function	7.99485	0.76
Brain	ATP binding	Molecular Function	7.90208	0.78
Brain	enzyme binding	Molecular Function	6.85979	0.93
Brain	drug binding	Molecular Function	6.42899	0.97
Brain	small molecule binding	Molecular Function	6.00941	0.99
Brain	ribonucleotide binding	Molecular Function	5.86602	0.99
Brain	gated channel activity	Molecular Function	5.51376	1
Brain	GTPase activator activity	Molecular Function	4.06875	1
Brain	phospholipid binding	Molecular Function	3.24823	1
Brain	cell adhesion molecule binding	Molecular Function	2.06216	1
Brain	calmodulin binding	Molecular Function	1.93104	1
Brain	protein phosphorylated amino acid binding	Molecular Function	1.73418	1
Brain	ion channel binding	Molecular Function	1.50834	1
