## Supplementary Table 3 for "Multi-omic brain and behavioral correlates of cell-free fetal DNA methylation in macaque maternal obesity models"

### Sheet: Sheet 1
Source	Term	-log10.p-value	Combined.Score	Database
cffDNA	Integrin signalling pathway	2.15905	18.5443	Panther Pathways
cffDNA	Endothelin signaling pathway	1.58632	17.661	Panther Pathways
cffDNA	Ionotropic glutamate receptor pathway	1.57926	21.3977	Panther Pathways
cffDNA	PDGF signaling pathway	1.55459	12.8552	Panther Pathways
cffDNA	Angiogenesis	1.36931	10.1217	Panther Pathways
cffDNA	CCKR signaling map ST	1.36931	9.64847	Panther Pathways
cffDNA	Metabotropic glutamate receptor group III pathway	1.28601	12.9859	Panther Pathways
cffDNA	EGF receptor signaling pathway	1.24995	9.45003	Panther Pathways
cffDNA	Histamine H1 receptor mediated signaling pathway	1.09094	15.984	Panther Pathways
cffDNA	Heterotrimeric G-protein signaling pathway-Gi alpha and Gs alpha mediated pathway	1.05394	7.60399	Panther Pathways
cffDNA	5HT2 type receptor mediated signaling pathway	1.05017	10.3215	Panther Pathways
cffDNA	Heterotrimeric G-protein signaling pathway-Gq alpha and Go alpha mediated pathway	0.913698	6.72831	Panther Pathways
cffDNA	Alzheimer disease-presenilin pathway	0.913698	6.80077	Panther Pathways
cffDNA	VEGF signaling pathway	0.910118	7.95494	Panther Pathways
cffDNA	Insulin/IGF pathway-protein kinase B signaling cascade	0.908089	9.30346	Panther Pathways
cffDNA	Axon guidance mediated by Slit/Robo	0.908089	13.1016	Panther Pathways
cffDNA	Hedgehog signaling pathway	0.908089	13.1016	Panther Pathways
cffDNA	Thyrotropin-releasing hormone receptor signaling pathway	0.908089	8.03829	Panther Pathways
cffDNA	Metabotropic glutamate receptor group I pathway	0.875112	10.219	Panther Pathways
cffDNA	Dopamine receptor mediated signaling pathway	0.84239	6.48965	Panther Pathways
cffDNA	GABA-B receptor II signaling	0.84239	7.41145	Panther Pathways
cffDNA	Axon guidance mediated by netrin	0.84239	7.88609	Panther Pathways
cffDNA	Enkephalin release	0.84239	10.7997	Panther Pathways
cffDNA	Muscarinic acetylcholine receptor 1 and 3 signaling pathway	0.84239	6.62551	Panther Pathways
cffDNA	Alzheimer disease-amyloid secretase pathway	0.832693	5.85545	Panther Pathways
cffDNA	5-Hydroxytryptamine degredation	0.82351	163365	Panther Pathways
cffDNA	5HT1 type receptor mediated signaling pathway	0.776495	6.78826	Panther Pathways
cffDNA	Alpha adrenergic receptor signaling pathway	0.63239	6.17812	Panther Pathways
cffDNA	Pyrimidine Metabolism	0.613641	10.5102	Panther Pathways
cffDNA	Oxytocin receptor mediated signaling pathway	0.572041	4.47315	Panther Pathways
cffDNA	Inflammation mediated by chemokine and cytokine signaling pathway	0.503888	3.00702	Panther Pathways
cffDNA	Histamine H2 receptor mediated signaling pathway	0.45046	7.61297	Panther Pathways
cffDNA	Beta2 adrenergic receptor signaling pathway	0.424563	3.70978	Panther Pathways
cffDNA	Nicotine pharmacodynamics pathway	0.424563	3.70978	Panther Pathways
cffDNA	FGF signaling pathway	0.417514	2.73999	Panther Pathways
cffDNA	Endogenous cannabinoid signaling	0.417489	3.68368	Panther Pathways
cffDNA	Synaptic vesicle trafficking	0.417489	3.68368	Panther Pathways
cffDNA	Adrenaline and noradrenaline biosynthesis	0.389275	3.33728	Panther Pathways
cffDNA	Circadian clock system	0.346826	5.22776	Panther Pathways
cffDNA	Insulin/IGF pathway-mitogen activated protein kinase kinase/MAP kinase cascade	0.346826	2.8392	Panther Pathways
cffDNA	T cell activation	0.345502	2.31558	Panther Pathways
cffDNA	Adenine and hypoxanthine salvage pathway	0.27242	6.0842	Panther Pathways
cffDNA	Beta1 adrenergic receptor signaling pathway	0.27242	2.32211	Panther Pathways
cffDNA	Ras Pathway	0.251203	1.86462	Panther Pathways
cffDNA	Wnt signaling pathway	0.249403	1.62838	Panther Pathways
cffDNA	5HT4 type receptor mediated signaling pathway	0.207901	2.15586	Panther Pathways
cffDNA	Cytoskeletal regulation by Rho GTPase	0.207901	1.60551	Panther Pathways
cffDNA	Heterotrimeric G-protein signaling pathway-rod outer segment phototransduction	0.189026	1.68147	Panther Pathways
cffDNA	Muscarinic acetylcholine receptor 2 and 4 signaling pathway	0.150349	1.43621	Panther Pathways
cffDNA	Ubiquitin proteasome pathway	0.140692	1.35072	Panther Pathways
cffDNA	Angiotensin II-stimulated signaling through G proteins and beta-arrestin	0.114891	1.25212	Panther Pathways
cffDNA	Arginine biosynthesis	0.114891	1.91382	Panther Pathways
cffDNA	N-acetylglucosamine metabolism	0.114891	1.91382	Panther Pathways
cffDNA	PI3 kinase pathway	0.112016	1.11742	Panther Pathways
cffDNA	Pyruvate metabolism	0.112016	1.49684	Panther Pathways
cffDNA	Vitamin D metabolism and pathway	0.112016	1.49684	Panther Pathways
cffDNA	Vasopressin synthesis	0.101181	1.28617	Panther Pathways
cffDNA	5HT3 type receptor mediated signaling pathway	0.0793997	1.00654	Panther Pathways
cffDNA	Opioid proenkephalin pathway	0.0793997	0.957554	Panther Pathways
cffDNA	Cadherin signaling pathway	0.0793997	0.814223	Panther Pathways
cffDNA	TGF-beta signaling pathway	0.0793997	0.804961	Panther Pathways
cffDNA	Hypoxia response via HIF activation	0.0793997	0.859586	Panther Pathways
cffDNA	Metabotropic glutamate receptor group II pathway	0.0793997	0.799063	Panther Pathways
cffDNA	Cortocotropin releasing factor receptor signaling pathway	0.0793997	0.799063	Panther Pathways
cffDNA	Formyltetrahydroformate biosynthesis	0.0495099	0.928154	Panther Pathways
cffDNA	Axon guidance mediated by semaphorins	0.0418152	0.660725	Panther Pathways
cffDNA	P53 pathway feedback loops 2	0.0358917	0.569987	Panther Pathways
cffDNA	Huntington disease	0.0358917	0.551757	Panther Pathways
cffDNA	B cell activation	0.0358917	0.550884	Panther Pathways
cffDNA	Blood coagulation	0.0207566	0.45231	Panther Pathways
cffDNA	Oxidative stress response	0.0207566	0.445771	Panther Pathways
cffDNA	Opioid prodynorphin pathway	0.0207566	0.436868	Panther Pathways
cffDNA	Opioid proopiomelanocortin pathway	0.0207566	0.436868	Panther Pathways
cffDNA	JAK/STAT signaling pathway	0.0207566	0.426081	Panther Pathways
cffDNA	Androgen/estrogene/progesterone biosynthesis	0.0207566	0.392184	Panther Pathways
cffDNA	Pentose phosphate pathway	0.0207566	0.392184	Panther Pathways
cffDNA	P53 pathway	0.0207566	0.370543	Panther Pathways
cffDNA	Mannose metabolism	0.0207566	0.369689	Panther Pathways
cffDNA	Serine glycine biosynthesis	0.0207566	0.369689	Panther Pathways
cffDNA	Plasminogen activating cascade	0.000332801	0.264	Panther Pathways
cffDNA	P38 MAPK pathway	0.000332801	0.244702	Panther Pathways
cffDNA	Beta3 adrenergic receptor signaling pathway	0.000332801	0.2263	Panther Pathways
cffDNA	Cholesterol biosynthesis	0.000332801	0.2263	Panther Pathways
cffDNA	Toll receptor signaling pathway	0.000332801	0.21974	Panther Pathways
cffDNA	P53 pathway feedback loops 1	0.000332801	0.166055	Panther Pathways
cffDNA	FAS signaling pathway	0.000332801	0.172083	Panther Pathways
cffDNA	Asparagine and aspartate biosynthesis	0.000332801	0.120553	Panther Pathways
cffDNA	Notch signaling pathway	0.000332801	0.142305	Panther Pathways
cffDNA	P53 pathway by glucose deprivation	0.000332801	0.126907	Panther Pathways
cffDNA	Nicotinic acetylcholine receptor signaling pathway	0.000332801	0.126983	Panther Pathways
cffDNA	Interleukin signaling pathway	0.000332801	0.0972685	Panther Pathways
cffDNA	Transcription regulation by bZIP transcription factor	0.000332801	0.0815448	Panther Pathways
cffDNA	2-arachidonoylglycerol biosynthesis	0.000332801	0.0494028	Panther Pathways
cffDNA	Apoptosis signaling pathway	0.000332801	0.0744763	Panther Pathways
cffDNA	TCA cycle	0.000332801	0.0389702	Panther Pathways
cffDNA	Interferon-gamma signaling pathway	0.000332801	0.046675	Panther Pathways
cffDNA	General transcription by RNA polymerase I	0.000332801	0.0239027	Panther Pathways
cffDNA	De novo pyrimidine deoxyribonucleotide biosynthesis	0.000332801	0.0195295	Panther Pathways
cffDNA	Salvage pyrimidine ribonucleotides	0.000332801	0.0195295	Panther Pathways
cffDNA	Cell cycle	0.000332801	0.0136364	Panther Pathways
cffDNA	ATP synthesis	0.000332801	0.00668221	Panther Pathways
cffDNA	DNA replication	0.000332801	0.0111126	Panther Pathways
cffDNA	De novo pyrimidine ribonucleotides biosythesis	0.000332801	0.00449332	Panther Pathways
cffDNA	Nicotine degradation	0.000332801	0.0025892	Panther Pathways
cffDNA	Coenzyme A biosynthesis	0.000332801	0.0025892	Panther Pathways
cffDNA	Parkinson disease	0.000332801	0.00812265	Panther Pathways
cffDNA	General transcription regulation	0.000332801	0.0058684	Panther Pathways
cffDNA	Glycolysis	0.000332801	0.00141063	Panther Pathways
cffDNA	Heme biosynthesis	0.000332801	0.000992938	Panther Pathways
cffDNA	De novo purine biosynthesis	0.000332801	0.000237164	Panther Pathways
cffDNA	Fructose galactose metabolism	0.000332801	8.10866e-05	Panther Pathways
Brain	Thyrotropin-releasing hormone receptor signaling pathway	4.39693	317.748	Panther Pathways
Brain	Oxytocin receptor mediated signaling pathway	4.39693	284.89	Panther Pathways
Brain	Ionotropic glutamate receptor pathway	4.39693	160.548	Panther Pathways
Brain	5HT2 type receptor mediated signaling pathway	3.78001	93.5449	Panther Pathways
Brain	Angiogenesis	3.78001	28.6986	Panther Pathways
Brain	Muscarinic acetylcholine receptor 1 and 3 signaling pathway	3.30861	74.4467	Panther Pathways
Brain	Integrin signalling pathway	3.12701	21.0381	Panther Pathways
Brain	EGF receptor signaling pathway	2.91237	22.6164	Panther Pathways
Brain	Histamine H1 receptor mediated signaling pathway	2.61732	115.959	Panther Pathways
Brain	PDGF signaling pathway	2.56218	18.4971	Panther Pathways
Brain	Endothelin signaling pathway	2.26345	19.5158	Panther Pathways
Brain	Beta2 adrenergic receptor signaling pathway	2.22724	51.3653	Panther Pathways
Brain	Beta1 adrenergic receptor signaling pathway	2.22724	51.3653	Panther Pathways
Brain	FGF signaling pathway	2.15923	15.1359	Panther Pathways
Brain	Metabotropic glutamate receptor group III pathway	1.77378	16.5427	Panther Pathways
Brain	Alzheimer disease-presenilin pathway	1.57846	10.6094	Panther Pathways
Brain	Alpha adrenergic receptor signaling pathway	1.56376	31.243	Panther Pathways
Brain	VEGF signaling pathway	1.43539	12.2583	Panther Pathways
Brain	Heterotrimeric G-protein signaling pathway-Gq alpha and Go alpha mediated pathway	1.3951	8.73095	Panther Pathways
Brain	Insulin/IGF pathway-protein kinase B signaling cascade	1.3951	15.4769	Panther Pathways
Brain	Inflammation mediated by chemokine and cytokine signaling pathway	1.3951	7.331	Panther Pathways
Brain	Beta3 adrenergic receptor signaling pathway	1.36174	368164	Panther Pathways
Brain	5HT3 type receptor mediated signaling pathway	1.35452	37.8953	Panther Pathways
Brain	5HT4 type receptor mediated signaling pathway	1.35452	37.8953	Panther Pathways
Brain	Synaptic vesicle trafficking	1.1065	14.632	Panther Pathways
Brain	Axon guidance mediated by netrin	1.02143	10.3034	Panther Pathways
Brain	Opioid proenkephalin pathway	1.02143	16.372	Panther Pathways
Brain	Heterotrimeric G-protein signaling pathway-Gi alpha and Gs alpha mediated pathway	0.961908	5.32558	Panther Pathways
Brain	Insulin/IGF pathway-mitogen activated protein kinase kinase/MAP kinase cascade	0.961908	9.19408	Panther Pathways
Brain	5HT1 type receptor mediated signaling pathway	0.961908	9.19408	Panther Pathways
Brain	Alzheimer disease-amyloid secretase pathway	0.863681	5.83939	Panther Pathways
Brain	Hypoxia response via HIF activation	0.863681	8.66666	Panther Pathways
Brain	Ras Pathway	0.863681	5.27996	Panther Pathways
Brain	CCKR signaling map ST	0.863681	4.3362	Panther Pathways
Brain	Nicotinic acetylcholine receptor signaling pathway	0.802599	4.9006	Panther Pathways
Brain	Metabotropic glutamate receptor group II pathway	0.765403	6.22447	Panther Pathways
Brain	Cortocotropin releasing factor receptor signaling pathway	0.765403	6.22447	Panther Pathways
Brain	T cell activation	0.730524	4.25978	Panther Pathways
Brain	Ubiquitin proteasome pathway	0.715094	4.83433	Panther Pathways
Brain	Axon guidance mediated by Slit/Robo	0.700662	6.96717	Panther Pathways
Brain	Opioid prodynorphin pathway	0.700662	6.96717	Panther Pathways
Brain	Opioid proopiomelanocortin pathway	0.700662	6.96717	Panther Pathways
Brain	Hedgehog signaling pathway	0.700662	6.96717	Panther Pathways
Brain	Adrenaline and noradrenaline biosynthesis	0.688905	5.46575	Panther Pathways
Brain	Pyrimidine Metabolism	0.67686	12.0496	Panther Pathways
Brain	Metabotropic glutamate receptor group I pathway	0.506353	4.01146	Panther Pathways
Brain	Dopamine receptor mediated signaling pathway	0.490601	2.94028	Panther Pathways
Brain	Muscarinic acetylcholine receptor 2 and 4 signaling pathway	0.484764	3.08684	Panther Pathways
Brain	PI3 kinase pathway	0.478226	2.94528	Panther Pathways
Brain	GABA-B receptor II signaling	0.461518	2.86186	Panther Pathways
Brain	TGF-beta signaling pathway	0.461518	2.35843	Panther Pathways
Brain	B cell activation	0.461518	2.51445	Panther Pathways
Brain	Pentose phosphate pathway	0.461518	6.78688	Panther Pathways
Brain	Vitamin D metabolism and pathway	0.461518	6.78688	Panther Pathways
Brain	Huntington disease	0.461518	2.17718	Panther Pathways
Brain	Angiotensin II-stimulated signaling through G proteins and beta-arrestin	0.41832	2.49381	Panther Pathways
Brain	Interleukin signaling pathway	0.40326	2.00683	Panther Pathways
Brain	Enkephalin release	0.357683	2.57933	Panther Pathways
Brain	Axon guidance mediated by semaphorins	0.357683	2.57933	Panther Pathways
Brain	Notch signaling pathway	0.300553	1.75085	Panther Pathways
Brain	Nicotine pharmacodynamics pathway	0.253872	1.61506	Panther Pathways
Brain	Histamine H2 receptor mediated signaling pathway	0.21931	2.079	Panther Pathways
Brain	P53 pathway by glucose deprivation	0.210125	1.41525	Panther Pathways
Brain	Oxidative stress response	0.210125	1.37305	Panther Pathways
Brain	Endogenous cannabinoid signaling	0.160422	1.10963	Panther Pathways
Brain	JAK/STAT signaling pathway	0.160422	1.17987	Panther Pathways
Brain	Pyruvate metabolism	0.160422	1.39236	Panther Pathways
Brain	5-Hydroxytryptamine degredation	0.160422	1.85015	Panther Pathways
Brain	MRNA splicing	0.160422	1.85015	Panther Pathways
Brain	P53 pathway feedback loops 2	0.126077	0.823807	Panther Pathways
Brain	Apoptosis signaling pathway	0.124349	0.76967	Panther Pathways
Brain	Parkinson disease	0.10193	0.693716	Panther Pathways
Brain	P38 MAPK pathway	0.0776288	0.627502	Panther Pathways
Brain	TCA cycle	0.0378862	0.543492	Panther Pathways
Brain	Wnt signaling pathway	0.0362985	0.427751	Panther Pathways
Brain	Arginine biosynthesis	0.0362985	0.476114	Panther Pathways
Brain	N-acetylglucosamine metabolism	0.0362985	0.476114	Panther Pathways
Brain	Serine glycine biosynthesis	0.0362985	0.476114	Panther Pathways
Brain	Toll receptor signaling pathway	0.0362985	0.395745	Panther Pathways
Brain	Blood coagulation	0.0362985	0.389991	Panther Pathways
Brain	Cytoskeletal regulation by Rho GTPase	0.0225775	0.344184	Panther Pathways
Brain	Androgen/estrogene/progesterone biosynthesis	0.0225775	0.317442	Panther Pathways
Brain	Circadian clock system	0.0225775	0.317442	Panther Pathways
Brain	Heterotrimeric G-protein signaling pathway-rod outer segment phototransduction	0.0110472	0.26844	Panther Pathways
Brain	Interferon-gamma signaling pathway	0.0110472	0.242828	Panther Pathways
Brain	Salvage pyrimidine ribonucleotides	0.0110472	0.235264	Panther Pathways
Brain	Adenine and hypoxanthine salvage pathway	0.00791714	0.220029	Panther Pathways
Brain	Glycolysis	0.00105211	0.188444	Panther Pathways
Brain	FAS signaling pathway	9.36879e-05	0.1332	Panther Pathways
Brain	Cadherin signaling pathway	9.36879e-05	0.149377	Panther Pathways
Brain	Cholesterol biosynthesis	9.36879e-05	0.106308	Panther Pathways
Brain	P53 pathway	9.36879e-05	0.108208	Panther Pathways
Brain	2-arachidonoylglycerol biosynthesis	9.36879e-05	0.0685302	Panther Pathways
Brain	Mannose metabolism	9.36879e-05	0.0685302	Panther Pathways
Brain	Coenzyme A biosynthesis	9.36879e-05	0.0685302	Panther Pathways
Brain	Plasminogen activating cascade	9.36879e-05	0.0758452	Panther Pathways
Brain	General transcription by RNA polymerase I	9.36879e-05	0.0758452	Panther Pathways
Brain	Vasopressin synthesis	9.36879e-05	0.0549401	Panther Pathways
Brain	DNA replication	9.36879e-05	0.0563518	Panther Pathways
Brain	Asparagine and aspartate biosynthesis	9.36879e-05	0.0203297	Panther Pathways
Brain	De novo pyrimidine ribonucleotides biosythesis	9.36879e-05	0.0242916	Panther Pathways
Brain	Fructose galactose metabolism	9.36879e-05	0.00972009	Panther Pathways
Brain	Transcription regulation by bZIP transcription factor	9.36879e-05	0.00880796	Panther Pathways
Brain	De novo purine biosynthesis	9.36879e-05	0.00723891	Panther Pathways
Brain	P53 pathway feedback loops 1	9.36879e-05	0.00200002	Panther Pathways
Brain	Cell cycle	9.36879e-05	0.00208125	Panther Pathways
Brain	ATP synthesis	9.36879e-05	0.000726122	Panther Pathways
Brain	Formyltetrahydroformate biosynthesis	9.36879e-05	0.000726122	Panther Pathways
Brain	General transcription regulation	9.36879e-05	0.00204823	Panther Pathways
Brain	De novo pyrimidine deoxyribonucleotide biosynthesis	9.36879e-05	0.00115037	Panther Pathways
Brain	Nicotine degradation	9.36879e-05	0.000203719	Panther Pathways
Brain	Heme biosynthesis	9.36879e-05	2.59374e-05	Panther Pathways
