## Supplementary Table 6 for "Multi-omic brain and behavioral correlates of cell-free fetal DNA methylation in macaque maternal obesity models"

### Sheet: Sheet 1
seqnames	start	end	width	annotation	distanceToTSS	geneSymbol	gene	geneId	nodeName
15	35023740	35025266	1527	Distal Intergenic	-372830	KLF4	Kruppel like factor 4	ENSMMUG00000006088	KLF4
3	101418212	101419423	1212	Distal Intergenic	396322	ETV1	ETS variant transcription factor 1	ENSMMUG00000039167	ETV1
4	167986136	167987075	940	Intron	148707	GMDS	GDP-mannose 4,6-dehydratase	ENSMMUG00000005779	GMDS
19	55212066	55212413	348	Promoter	-346	ISOC2	isochorismatase domain containing 2	ENSMMUG00000012704	ISOC2
12	35069877	35070302	426	Intron	60124	ACVR2A	activin A receptor type 2A	ENSMMUG00000000042	ACVR2A
8	141680762	141681018	257	Exon	65211	MROH5	maestro heat like repeat family member 5	ENSMMUG00000028901	MROH5
14	5331169	5331899	731	Distal Intergenic	-163278	CCND1	cyclin D1	ENSMMUG00000002368	CCND1
5	119629821	119631019	1199	Promoter	-958	EXOSC9	exosome component 9	ENSMMUG00000009816	EXOSC9
X	30139354	30140670	1317	Distal Intergenic	29690	MAGEB1	MAGE family member B1	ENSMMUG00000012774	MAGEB1
11	26346801	26347884	1084	Distal Intergenic	-19861	IRAG2	inositol 1,4,5-triphosphate receptor associated 2	ENSMMUG00000015374	IRAG2
3	79892512	79894191	1680	Promoter	2887	DPY19L2	dpy-19 like 2	ENSMMUG00000009865	DPY19L2
X	71594347	71595446	1100	Intron	73204	SLC16A2	solute carrier family 16 member 2	ENSMMUG00000013165	SLC16A2
12	45202355	45203865	1511	Intron	22705	UPP2	uridine phosphorylase 2	ENSMMUG00000011636	UPP2
X	3307641	3308502	862	Intron	11251	PRKX	protein kinase, X-linked	ENSMMUG00000008306	PRKX
9	631319	633269	1951	Distal Intergenic	44716	DUX4	double homeobox 4	ENSMMUG00000060367	DUX4 Region 1
16	50837224	50838281	1058	Promoter	0	ERBB2	erb-b2 receptor tyrosine kinase 2	ENSMMUG00000001348	ERBB2
9	560538	569035	8498	Distal Intergenic	-17568	DUX4	double homeobox 4	ENSMMUG00000060367	DUX4 Region 2
14	103012804	103013173	370	Distal Intergenic	-261704	ZC3H12C	zinc finger CCCH-type containing 12C	ENSMMUG00000048435	ZC3H12C
11	131514309	131515049	741	Distal Intergenic	-19905	SFSWAP	splicing factor SWAP	ENSMMUG00000020343	SFSWAP
9	574716	578650	3935	Distal Intergenic	-7953	DUX4	double homeobox 4	ENSMMUG00000060367	DUX4 Region 3
7	61197585	61199689	2105	Distal Intergenic	-76570			ENSMMUG00000051744	Novel Gene 1
9	601184	604352	3169	Distal Intergenic	14581	DUX4	double homeobox 4	ENSMMUG00000060367	DUX4 Region 4
5	240485	242420	1936	Distal Intergenic	55116	ZNF721	zinc finger protein 721	ENSMMUG00000047256	ZNF721
X	114740077	114742634	2558	Distal Intergenic	-23571	DOCK11	dedicator of cytokinesis 11	ENSMMUG00000011498	DOCK11
15	108511112	108511877	766	Intron	102091	FAM120A	family with sequence similarity 120A	ENSMMUG00000009493	FAM120A
9	552489	559784	7296	Distal Intergenic	-26819	DUX4	double homeobox 4	ENSMMUG00000060367	DUX4 Region 5
1	41899181	41899750	570	Distal Intergenic	119543	EDEM3	ER degradation enhancing alpha-mannosidase like protein 3	ENSMMUG00000005410	EDEM3
17	20625730	20627429	1700	Intron	12863	DGKH	diacylglycerol kinase eta	ENSMMUG00000023076	DGKH
16	65029666	65030146	481	Distal Intergenic	-84718	FAM20A	FAM20A golgi associated secretory pathway pseudokinase	ENSMMUG00000002195	FAM20A
X	2248416	2248797	382	Distal Intergenic	-13800	CD99	CD99 molecule (Xg blood group)	ENSMMUG00000018687	CD99
4	77025712	77027449	1738	Distal Intergenic	-223626	UFL1	UFM1 specific ligase 1	ENSMMUG00000012616	UFL1
1	188704224	188704476	253	Exon	11041	AGO1	argonaute RISC component 1	ENSMMUG00000006251	AGO1
9	40744539	40745070	532	Promoter	240	ANKRD30BL	ankyrin repeat domain 30B like	ENSMMUG00000004397	ANKRD30BL Region 1
5	73878478	73882424	3947	Distal Intergenic	-382030			ENSMMUG00000052059	Novel Gene 2
9	443230	472517	29288	Distal Intergenic	-114086	DUX4	double homeobox 4	ENSMMUG00000060367	DUX4 Region 6
5	145284044	145286079	2036	Intron	8864	PRMT9	protein arginine methyltransferase 9	ENSMMUG00000004979	PRMT9
14	28707794	28709967	2174	Distal Intergenic	163537	IFTAP	intraflagellar transport associated protein	ENSMMUG00000018269	IFTAP Region 1
X	54423596	54424991	1396	Distal Intergenic	107703	ITIH6	inter-alpha-trypsin inhibitor heavy chain family member 6	ENSMMUG00000007339	ITIH6
9	75966821	75967645	825	Intron	111305	ARID5B	AT-rich interaction domain 5B	ENSMMUG00000000424	ARID5B
3	13751581	13751893	313	Promoter	-1326	PAXBP1	PAX3 and PAX7 binding protein 1	ENSMMUG00000043714	PAXBP1
8	132202570	132203156	587	Promoter	1403	EFR3A	EFR3 homolog A	ENSMMUG00000012559	EFR3A
9	606146	610478	4333	Distal Intergenic	19543	DUX4	double homeobox 4	ENSMMUG00000060367	DUX4 Region 7
9	548548	551772	3225	Distal Intergenic	-34831	DUX4	double homeobox 4	ENSMMUG00000060367	DUX4 Region 8
1	40832743	40833075	333	Exon	25421	NCF2	neutrophil cytosolic factor 2	ENSMMUG00000018460	NCF2
9	526124	533740	7617	Distal Intergenic	-52863	DUX4	double homeobox 4	ENSMMUG00000060367	DUX4 Region 9
3	9751301	9751866	566	Intron	131984	HLCS	holocarboxylase synthetase	ENSMMUG00000015566	HLCS
9	511292	512136	845	Distal Intergenic	-74467	DUX4	double homeobox 4	ENSMMUG00000060367	DUX4 Region 10
14	28712671	28713578	908	Distal Intergenic	159926	IFTAP	intraflagellar transport associated protein	ENSMMUG00000018269	IFTAP Region 2
9	618827	621480	2654	Distal Intergenic	32224	DUX4	double homeobox 4	ENSMMUG00000060367	DUX4 Region 11
X	150614150	150614921	772	Distal Intergenic	16386	LOC701497	cancer/testis antigen 1	ENSMMUG00000017405	LOC701497
X	21796796	21797590	795	Distal Intergenic	-11083	PHEX	phosphate regulating endopeptidase homolog X-linked	ENSMMUG00000023589	PHEX
9	432311	440699	8389	Distal Intergenic	-145904	DUX4	double homeobox 4	ENSMMUG00000060367	DUX4 Region 12
9	506176	508252	2077	Distal Intergenic	-78351	DUX4	double homeobox 4	ENSMMUG00000060367	DUX4 Region 13
7	137588429	137588941	513	Downstream	34709	JDP2	Jun dimerization protein 2	ENSMMUG00000002797	JDP2
13	36450686	36451520	835	Intron	494363	EXOC6B	exocyst complex component 6B	ENSMMUG00000046512	EXOC6B
X	92238107	92241017	2911	Distal Intergenic	405657			ENSMMUG00000062616	Novel Gene 3
8	77203773	77204033	261	Intron	14083	ZFHX4	zinc finger homeobox 4	ENSMMUG00000019414	ZFHX4
X	88562537	88564081	1545	Distal Intergenic	-12258	PCDH11X	protocadherin 11 X-linked	ENSMMUG00000012777	PCDH11X
9	534480	535920	1441	Distal Intergenic	-50683	DUX4	double homeobox 4	ENSMMUG00000060367	DUX4 Region 14
10	39575220	39582681	7462	Distal Intergenic	-114660			ENSMMUG00000031128	Novel Gene 4
10	41808845	41809208	364	Distal Intergenic	-132457	CST7	cystatin F	ENSMMUG00000005757	CST7
9	495896	499605	3710	Distal Intergenic	-86998	DUX4	double homeobox 4	ENSMMUG00000060367	DUX4 Region 15
11	47663043	47663643	601	Promoter	-1693	SENP1	SUMO specific peptidase 1	ENSMMUG00000020125	SENP1
11	117523002	117523943	942	Intron	185329	KSR2	kinase suppressor of ras 2	ENSMMUG00000005421	KSR2
17	55914904	55916624	1721	Intron	8732	KLF12	Kruppel like factor 12	ENSMMUG00000019097	KLF12
9	521768	522086	319	Distal Intergenic	-64517	DUX4	double homeobox 4	ENSMMUG00000060367	DUX4 Region 16
9	40866400	40874180	7781	Distal Intergenic	-121090	ANKRD30BL	ankyrin repeat domain 30B like	ENSMMUG00000004397	ANKRD30BL Region 2
9	543814	547554	3741	Distal Intergenic	-39049	DUX4	double homeobox 4	ENSMMUG00000060367	DUX4 Region 17
3	108248018	108248435	418	Distal Intergenic	-52568	ASNS	asparagine synthetase (glutamine-hydrolyzing)	ENSMMUG00000019157	ASNS
7	23305955	23306747	793	Distal Intergenic	-339453			ENSMMUG00000056847	Novel Gene 5
20	64776000	64776627	628	Exon	3178	NUDT7	nudix hydrolase 7	ENSMMUG00000011795	NUDT7
9	559851	560316	466	Distal Intergenic	-26287	DUX4	double homeobox 4	ENSMMUG00000060367	DUX4 Region 18
20	37469016	37470085	1070	Promoter	-2799	BRD7	bromodomain containing 7	ENSMMUG00000003119	BRD7
1	191360615	191361453	839	Intron	22203	ZNF362	zinc finger protein 362	ENSMMUG00000003267	ZNF362
10	69415811	69417145	1335	Distal Intergenic	-32317	ASIP	agouti signaling protein	ENSMMUG00000061171	ASIP
9	427125	428207	1083	Distal Intergenic	-158396	DUX4	double homeobox 4	ENSMMUG00000060367	DUX4 Region 19
8	45108440	45111004	2565	Distal Intergenic	1331462	POMK	protein O-mannose kinase	ENSMMUG00000047028	POMK
2	76217055	76217993	939	Intron	143801	TNIK	TRAF2 and NCK interacting kinase	ENSMMUG00000022262	TNIK
18	17734973	17735556	584	Distal Intergenic	39159	TNFRSF11A	TNF receptor superfamily member 11a	ENSMMUG00000002210	TNFRSF11A
14	55107823	55108057	235	Promoter	1257	LYVE1	lymphatic vessel endothelial hyaluronan receptor 1	ENSMMUG00000015790	LYVE1
1	122235454	122237383	1930	Intron	73366	OLFM3	olfactomedin 3	ENSMMUG00000006780	OLFM3
6	89392497	89393350	854	Distal Intergenic	86679	LOC696268	probable ribosome biogenesis protein RLP24 pseudogene	ENSMMUG00000029933	LOC696268
2	108425140	108425605	466	Distal Intergenic	-5285	WDR82	WD repeat domain 82	ENSMMUG00000008234	WDR82
X	39294093	39295121	1029	Distal Intergenic	137750			ENSMMUG00000060266	Novel Gene 6
18	23574022	23575040	1019	Intron	9233	TXNL1	thioredoxin like 1	ENSMMUG00000012915	TXNL1
8	52131479	52131699	221	Intron	279212	PXDNL	peroxidasin like	ENSMMUG00000002781	PXDNL
4	91352732	91354874	2143	Promoter	999	TENT5A	terminal nucleotidyltransferase 5A	ENSMMUG00000023610	TENT5A
13	1955068	1955269	202	Exon	96298	VWA3B	von Willebrand factor A domain containing 3B	ENSMMUG00000021185	VWA3B
13	93636956	93637707	752	Intron	319748	NBAS	NBAS subunit of NRZ tethering complex	ENSMMUG00000023434	NBAS
20	58645043	58645456	414	Intron	210643	ZFHX3	zinc finger homeobox 3	ENSMMUG00000021041	ZFHX3
2	131684625	131685069	445	Intron	199733	CHL1	cell adhesion molecule L1 like	ENSMMUG00000001349	CHL1
9	428618	428893	276	Distal Intergenic	-157710	DUX4	double homeobox 4	ENSMMUG00000060367	DUX4 Region 20
19	37314418	37314754	337	Exon	180318	SIPA1L3	signal induced proliferation associated 1 like 3	ENSMMUG00000003492	SIPA1L3
2	118044496	118045962	1467	Intron	324514	PTPRG	protein tyrosine phosphatase receptor type G	ENSMMUG00000012487	PTPRG
14	69716940	69717444	505	3' UTR	11767	LRRC32	leucine rich repeat containing 32	ENSMMUG00000022403	LRRC32
8	97850514	97851016	503	Distal Intergenic	57642			ENSMMUG00000055454	Novel Gene 7
1	44899322	44900357	1036	Distal Intergenic	-268323			ENSMMUG00000055981	Novel Gene 8
17	73547103	73548634	1532	Intron	346757	GPC5	glypican 5	ENSMMUG00000011376	GPC5
17	87876305	87877208	904	Distal Intergenic	-80352			ENSMMUG00000049528	Novel Gene 9
11	105482109	105482571	463	Distal Intergenic	-324368	KLK13	kallikrein related peptidase 13	ENSMMUG00000001136	KLK13
3	89387862	89387958	97	Distal Intergenic	-397494	NFE2L3	nuclear factor, erythroid 2 like 3	ENSMMUG00000003615	NFE2L3
X	77240388	77241795	1408	Distal Intergenic	59186	TENT5D	terminal nucleotidyltransferase 5D	ENSMMUG00000043822	TENT5D
9	537885	538380	496	Distal Intergenic	-48223	DUX4	double homeobox 4	ENSMMUG00000060367	DUX4 Region 21
9	93703415	93703961	547	Distal Intergenic	-23510	FFAR4	free fatty acid receptor 4	ENSMMUG00000014710	FFAR4
